# Microglial epigenetic memory is associated with accelerated resolution of inflammatory pain induced by prophylactic macrophage-derived small extracellular vesicles

**DOI:** 10.64898/2026.01.15.699551

**Authors:** Xuan Luo, Jason R. Wickman, Jason T. DaCunza, Yuzhen Tian, Ahmet Sacan, Seena K. Ajit

**Affiliations:** Department of Pharmacology & Physiology, Drexel University College of Medicine, 245 North 15th Street, Philadelphia, PA 19102, USA; School of Biomedical Engineering, Science & Health Systems, Drexel University, 3141 Chestnut Street, Philadelphia, PA 19104, USA

## Abstract

Small extracellular vesicles (sEVs) including exosomes play an important role in intercellular communication and can exert immunomodulatory effects in recipient cells. We have shown that a single prophylactic intrathecal injection of sEVs from RAW 264.7 macrophages two weeks prior, promotes faster resolution of mechanical and thermal hypersensitivity in the complete Freund’s adjuvant (CFA) mouse model of inflammatory pain. How this long-term memory develops, and how sEVs regulate immune responses are unknown. Recent studies have shown that priming microglia with inflammatory stimuli can enhance or suppress responses to a delayed secondary insult via epigenetic modifications. We hypothesized that prophylactic intrathecal administration of macrophage-derived sEVs confers accelerated resolution of inflammatory pain by reprogramming epigenetic memory in spinal microglia in recipient CFA model mice. To determine whether prophylactic sEVs could attenuate pain in the absence of microglia when administering sEVs, we ablated microglia using a colony-stimulating factor 1 receptor (CSF1R) inhibitor, PLX5622. sEV-induced pain prophylaxis was completely abolished in PLX5622-fed mice, indicating that microglia are required to be present during sEV administration to confer early resolution of inflammatory pain hypersensitivity. ChIP-seq analysis in spinal microglia 14 days after sEV administration (prior to CFA) revealed an increased number of gene loci enriched for H3K4me1, a hallmark of innate immune memory. Furthermore, inhibiting the H3K4 mono-methyltransferase SETD7 abolished sEV-induced pain attenuation. Our findings indicate that both microglia and its epigenetic reprogramming contribute to pain prophylaxis induced by macrophage-derived sEVs, providing novel insights into the development of non-addictive preventive analgesia.
