## Supplemental Table 1 for "Microglial epigenetic memory is associated with accelerated resolution of inflammatory pain induced by prophylactic macrophage-derived small extracellular vesicles": Supp Table 1.xlsx

### Sheet: siggenes
					Exo/PBS	Exo/PBS	Exo/PBS	Exo/PBS	PBS	PBS	Exo	Exo	PBS	PBS	PBS	Exo	Exo	Exo
genesymbol	genetitle	transcriptids	ensemblgeneids	genesymbols	p	pfdr	signfc	absfc	avg	std	avg	std	PBS1	PBS2	PBS3	Exo1	Exo2	Exo3
Snord116	small nucleolar RNA, C/D box 116	NR_002895	ENSMUSG00000118899	Snord116,Gm26504	7.81519e-10	4.27204e-06	-2.82859	2.82859	1.50008	0.00877771	0	0	1.49489	1.49514	1.51022	0	0	0
Snord116l2	small nucleolar RNA, C/D box 116-like 2	NR_033779	ENSMUSG00000119352	Snord116l2	7.81519e-10	4.27204e-06	-2.82859	2.82859	1.50008	0.00877771	0	0	1.49489	1.49514	1.51022	0	0	0
Snord116l1	small nucleolar RNA, C/D box 116-like 1	NR_033778	ENSMUSG00000119415	Snord116l1	7.81519e-10	4.27204e-06	-2.82859	2.82859	1.50008	0.00877771	0	0	1.49489	1.49514	1.51022	0	0	0
Maats1	MYCBP-associated, testis expressed 1	NM_001081025	ENSMUSG00000022805	Maats1,Cfap91	0.000304761	0.374162	-2.01267	2.01267	1.97014	0.136667	0.961035	0.0601914	2.10643	1.8331	1.97091	1.01989	0.963619	0.899594
Mir9-2	microRNA 9-2	NR_029545	ENSMUSG00000065424	Mir9-2	0.000351186	0.374162	11.1924	11.1924	0	0	3.48445	0.534736	0	0	0	3.13931	4.10042	3.21362
Scpppq1	predicted gene, 17660	NM_001163772	ENSMUSG00000091034	Scpppq1,Gm17660	0.000391594	0.374162	-2.34286	2.34286	1.22827	0.19384	0	0	1.45195	1.10935	1.12352	0	0	0
Snord35a	small nucleolar RNA, C/D box 35A	NR_000003	ENSMUSG00000065818	Snord35a	0.000503314	0.374162	-8.08172	8.08172	3.01466	0.507502	0	0	3.60063	2.71523	2.72813	0	0	0
Sstr4	somatostatin receptor 4	NM_009219	ENSMUSG00000037014	Sstr4	0.000508852	0.374162	-2.47822	2.47822	2.00769	0.124973	0.698382	0.182317	2.15186	1.93019	1.94102	0.693017	0.883323	0.518807
Snord89	small nucleolar RNA, C/D box 89	NR_028555	ENSMUSG00000077704	Snord89	0.000556587	0.374162	-7.46189	7.46189	2.89954	0.500961	0	0	2.60159	3.47791	2.61912	0	0	0
Mir453	microRNA 453	NR_030559	ENSMUSG00000077925	Mir453	0.000570403	0.374162	8.96982	8.96982	0	0	3.16508	0.550313	0	0	0	2.82569	2.86953	3.80002
Car1	carbonic anhydrase 1	NM_001083957,NM_009799	ENSMUSG00000027556	Car1,Ca1,Ca1	0.000762316	0.384825	-2.41981	2.41981	1.27489	0.238958	0	0	1.33077	1.48096	1.01295	0	0	0
Riiad1	regulatory subunit of type II PKA R-subunit (RIIa) domain containing 1	NM_025506	ENSMUSG00000028139	Riiad1	0.00114753	0.384825	-3.64281	3.64281	3.22298	0.2352	1.35793	0.309747	2.98469	3.22928	3.45496	1.5239	1.54932	1.00056
Ccdc172	coiled-coil domain containing 172	NM_029372	ENSMUSG00000025090	Ccdc172	0.00117332	0.384825	-2.36107	2.36107	1.46454	0.171829	0.225098	0.195094	1.26613	1.56399	1.5635	0.329918	0	0.345375
Wdr52	WD repeat domain 52	NM_001033247	ENSMUSG00000071550	Wdr52,Cfap44	0.00233395	0.444834	-2.3537	2.3537	2.69844	0.200529	1.46351	0.237359	2.85884	2.76287	2.47362	1.25549	1.41297	1.72207
Cimip2c	RIKEN cDNA 1700001C02 gene	NM_029285	ENSMUSG00000029182	Cimip2c,1700001C02Rik	0.00234161	0.444834	-3.00953	3.00953	2.22252	0.336331	0.632986	0.217076	2.28831	2.5211	1.85816	0.496828	0.883323	0.518807
Rgag1	retrotransposon gag domain containing 1	NM_001040434	ENSMUSG00000085584	Rgag1,Rtl9	0.00267084	0.444834	-2.37575	2.37575	2.30708	0.268128	1.0587	0.184849	2.12477	2.61495	2.18152	0.865693	1.07626	1.23414
Ecrg4	RIKEN cDNA 1500015O10 gene	NM_024283	ENSMUSG00000026051	Ecrg4,1500015O10Rik	0.00279152	0.444834	-3.09176	3.09176	3.97092	0.292598	2.34249	0.314951	4.26186	3.97422	3.67669	2.19267	2.13043	2.70439
Lrrc36	leucine rich repeat containing 36	NM_001033371,NM_001170788,NM_001170789	ENSMUSG00000054320	Lrrc36	0.00302563	0.444834	-2.16143	2.16143	1.89396	0.105757	0.781979	0.280738	1.90889	1.99146	1.78153	0.496828	1.05809	0.791022
Catip	predicted gene 216	NM_001033345		Catip,Gm216	0.00354874	0.444834	-2.72582	2.72582	2.83048	0.261676	1.38379	0.312414	3.13252	2.67221	2.68671	1.2241	1.74377	1.18349
Vwa3a	von Willebrand factor A domain containing 3A	NM_177697	ENSMUSG00000030889	Vwa3a	0.00376428	0.444834	-2.1778	2.1778	2.36312	0.314684	1.24025	0.0654742	2.72095	2.23894	2.12947	1.19201	1.21395	1.31478
Dnali1	dynein, axonemal, light intermediate polypeptide 1	NM_175223	ENSMUSG00000042707	Dnali1	0.00377998	0.444834	-2.13587	2.13587	2.87247	0.133329	1.77765	0.284011	3.02431	2.77454	2.81857	1.45797	1.87414	2.00085
Rsph1	radial spoke head 1 homolog (Chlamydomonas)	NM_025290	ENSMUSG00000024033	Rsph1	0.00382187	0.444834	-2.49799	2.49799	4.00489	0.262872	2.68412	0.273906	4.25771	4.02395	3.733	2.67712	2.41378	2.96145
Fam183b	family with sequence similarity 183, member B	NM_001162878,NM_029283	ENSMUSG00000049154	Fam183b,Cfap144	0.00484737	0.444834	-4.27152	4.27152	4.23735	0.47579	2.1426	0.432005	4.78307	3.90955	4.01943	1.64737	2.44208	2.33834
Fam216b	family with sequence similarity 216, member B	NM_177629	ENSMUSG00000045655	Fam216b	0.0051888	0.444834	-3.44148	3.44148	3.53801	0.537886	1.75498	0.146208	4.0693	3.55097	2.99376	1.58696	1.85321	1.82478
Cfap97d2	RIKEN cDNA 4932443I19 gene	NM_001101519	ENSMUSG00000090336	Cfap97d2,4932443I19Rik	0.00551086	0.444834	-3.17622	3.17622	3.0097	0.132145	1.34238	0.513263	3.00958	3.1419	2.87761	1.84604	0.820024	1.36109
6820408C15Rik	RIKEN cDNA 6820408C15 gene	NM_177656	ENSMUSG00000032680	6820408C15Rik	0.00561227	0.444834	-2.52744	2.52744	2.81086	0.362703	1.47319	0.226046	3.2247	2.65968	2.5482	1.33111	1.3546	1.73385
Lhx5	LIM homeobox protein 5	NM_008499	ENSMUSG00000029595	Lhx5	0.00564195	0.444834	-2.14908	2.14908	3.60851	0.167555	2.50479	0.310865	3.73804	3.6682	3.41928	2.57507	2.1648	2.7745
Rsg1	REM2 and RAB-like small GTPase 1	NM_001081174	ENSMUSG00000073733	Rsg1,Cplane2	0.00575852	0.444834	-2.05165	2.05165	2.38404	0.272889	1.34725	0.191925	2.06903	2.53489	2.5482	1.1425	1.52306	1.3762
Fam159a	family with sequence similarity 159, member A	NM_001099303	ENSMUSG00000059816	Fam159a,Shisal2a	0.00583985	0.444834	-2.09983	2.09983	1.07028	0.345746	0	0	1.01394	0.756154	1.44073	0	0	0
Ubxn11	UBX domain protein 11	NM_026257,NR_045571	ENSMUSG00000012126	Ubxn11	0.0061313	0.444834	-2.00834	2.00834	3.5169	0.079957	2.5109	0.319578	3.60717	3.48858	3.45496	2.14318	2.7215	2.66801
Tsnaxip1	translin-associated factor X (Tsnax) interacting protein 1	NM_024445	ENSMUSG00000031893	Tsnaxip1	0.00734218	0.444834	-2.03489	2.03489	1.5715	0.0944626	0.546545	0.340182	1.65492	1.59064	1.46893	0.174369	0.841434	0.623832
Qrfpr	pyroglutamylated RFamide peptide receptor	NM_198192	ENSMUSG00000058400	Qrfpr	0.00783948	0.444834	-2.88274	2.88274	2.53904	0.358925	1.01159	0.398066	2.20455	2.91822	2.49434	1.15919	0.560811	1.31478
Gm13212	predicted gene 13212	NM_001205101		Gm13212	0.00825345	0.444834	-3.37968	3.37968	1.96483	0.511493	0.207944	0.36017	2.3904	2.10672	1.39737	0	0	0.623832
Ccdc11	coiled-coil domain containing 11	NM_028948,NR_029424	ENSMUSG00000035394	Ccdc11,Cfap53	0.00835763	0.444834	-2.34053	2.34053	1.54482	0.33355	0.317988	0.284504	1.61655	1.18125	1.83668	0.548433	0	0.405532
Gm9895	predicted gene 9895	NR_045687	ENSMUSG00000118038	Gm9895	0.00843556	0.444834	2.22239	2.22239	1.57756	0.262076	2.72967	0.318925	1.72873	1.729	1.27494	3.08792	2.4767	2.62438
Sct	secretin	NM_011328	ENSMUSG00000038580	Sct	0.00989334	0.444834	-2.17893	2.17893	1.12362	0.421399	0	0	1.1634	0.683745	1.52372	0	0	0
2900055J20Rik	RIKEN cDNA 2900055J20 gene	NR_045177	ENSMUSG00000071860	2900055J20Rik	0.00994304	0.444834	-2.25113	2.25113	1.62026	0.00621691	0.449613	0.439627	1.61655	1.6168	1.62744	0.470316	0	0.878523

### Sheet: gsea
term	overlap	p	pfdr	oldpvalue	oldadjustedpvalue	oddsratio	combinedscore	genes	library	numgenes	generatio	numtermgenes	geneset
NFE2L2 KO MOUSE GSE18344 CREEDSID GENE 1263 DOWN	5/204	3.51359e-05	0.00505957	0	0	15.5182	159.159	LRRC36,RSPH1,TSNAXIP1,DNALI1,FAM216B	TF_Perturbations_Followed_by_Expression	5	0.135135	204	Exo/PBS
OTX2 KO MOUSE GSE27630 CREEDSID GENE 78 DOWN	4/319	0.00277029	0.18532	0	0	7.56056	44.5226	RSPH1,RIIAD1,TSNAXIP1,DNALI1	TF_Perturbations_Followed_by_Expression	4	0.108108	319	Exo/PBS
Positive Regulation of Peptide Hormone Secretion (GO:0090277)	2/48	0.00356043	0.0967749	0	0	24.7416	139.49	SCT,ECRG4	GO_Biological_Process	2	0.0540541	48	Exo/PBS
NFE2L2 KO MOUSE GSE18344 CREEDSID GENE 965 DOWN	4/350	0.00386083	0.18532	0	0	6.87231	38.1885	TSNAXIP1,SSTR4,DNALI1,FAM216B	TF_Perturbations_Followed_by_Expression	4	0.108108	350	Exo/PBS
Neuropeptide Signaling Pathway (GO:0007218)	2/73	0.00805797	0.0967749	0	0	16.0097	77.1841	ECRG4,SSTR4	GO_Biological_Process	2	0.0540541	73	Exo/PBS
