## Supplemental Table 2 for "Microglial epigenetic memory is associated with accelerated resolution of inflammatory pain induced by prophylactic macrophage-derived small extracellular vesicles": Supp Table 2.xlsx

### Sheet: siggenes
			sEV/PBS	sEV/PBS	sEV/PBS	sEV/PBS	PBS	PBS	sEV	sEV	PBS,sEV
rowname	genesymbol	genesymbols	p	pfdr	signfc	absfc	avg	std	avg	std	PBS1	PBS2	PBS3	PBS4	sEV1	sEV3	sEV4
ENSMUSG00000093363	Gm22002	Gm22002	2.0126e-05	0.213739	-5.65617	5.65617	2.49982	0.272138	0	0	2.81363	2.64132	2.26808	2.27627	0	0	0
ENSMUSG00000076608	Igkj5	Igkj5	7.40785e-05	0.463859	4.35822	4.35822	0	0	2.12374	0.36971	0	0	0	0	2.55064	1.90847	1.91211
ENSMUSG00000094663	Gm25626	Gm25626	0.000248057	0.852651	2.67614	2.67614	0	0	1.42015	0.317816	0	0	0	0	1.53966	1.66089	1.05991
ENSMUSG00000103274	Gm37918	Gm37918	0.000281006	0.852651	2.49629	2.49629	0	0	1.31979	0.303201	0	0	0	0	1.43332	1.54984	0.976206
ENSMUSG00000098690	Gm27316	Gm27316	0.000459873	0.888656	2.59806	2.59806	0.129164	0.258328	1.5066	0.152487	0	0	0.516656	0	1.68267	1.41702	1.42011
ENSMUSG00000110540	Gm45743	Gm45743	0.000535057	0.888656	-2.32146	2.32146	1.84602	0.181382	0.630983	0.230296	2.01226	1.62068	1.77928	1.97184	0.790893	0.367023	0.735032
ENSMUSG00000090004	Gm16125	Gm16125	0.00120011	0.888656	2.2868	2.2868	2.90719	0.294194	4.10052	0.101346	3.30664	2.64235	2.94209	2.73769	4.00448	4.09062	4.20645
ENSMUSG00000092957	Gm26219	Gm26219	0.00125742	0.888656	-8.87574	8.87574	3.14987	0.814985	0	0	3.83506	2.3083	2.59456	3.86156	0	0	0
ENSMUSG00000009185	Ccl8	Ccl8	0.00128536	0.888656	2.34289	2.34289	0.0761484	0.152297	1.30444	0.343771	0	0	0	0.304594	1.3771	0.930145	1.60607
ENSMUSG00000069518	Gm10271	Gm10271	0.00154376	0.888656	-6.56106	6.56106	3.41875	0.498138	0.704825	0.66145	3.04408	4.15313	3.23431	3.24349	0	1.31206	0.802418
ENSMUSG00000085735	Mettl5os	Mettl5os	0.00160161	0.888656	-2.27306	2.27306	1.40498	0.271527	0.220344	0.215011	1.57421	1.69784	1.17106	1.17681	0	0.429593	0.231439
ENSMUSG00000109842	Gm45502	Gm45502	0.00189303	0.888656	-3.10725	3.10725	1.92092	0.227933	0.285279	0.494117	1.69756	2.1181	1.75132	2.11669	0.855836	0	0
ENSMUSG00000096098	Mir713	Mir713	0.00230678	0.888656	3.4708	3.4708	0	0	1.79527	0.651212	0	0	0	0	2.25675	1.05037	2.07868
ENSMUSG00000084411	Gm11510	Gm11510	0.00253493	0.888656	-3.16245	3.16245	2.02226	0.420536	0.361215	0.337046	1.39469	2.17149	2.25733	2.26552	0.667293	0	0.416352
ENSMUSG00000065828	Gm26317	Gm26317	0.0025693	0.888656	-6.06195	6.06195	3.113	0.309458	0.513219	0.888921	3.0081	3.4084	3.31006	2.72545	1.53966	0	0
ENSMUSG00000064925	Snora62	Snora62	0.00265684	0.888656	4.14697	4.14697	0.505515	0.59862	2.55757	0.230673	0	1.1736	0.848466	0	2.69566	2.68578	2.29128
ENSMUSG00000025176	Hoga1	Hoga1	0.00278017	0.888656	-2.29451	2.29451	2.1946	0.226001	0.996419	0.359153	1.90802	2.241	2.4563	2.1731	1.39293	0.903406	0.692922
ENSMUSG00000090017	Gm16213	Gm16213	0.00289138	0.888656	-2.36364	2.36364	2.53318	0.0872562	1.29217	0.461663	2.43931	2.54384	2.50249	2.64709	1.69401	1.39461	0.787896
ENSMUSG00000031132	Cd40lg	Cd40lg	0.00292368	0.888656	2.00291	2.00291	0.065977	0.0761846	1.06808	0.372098	0	0	0.131496	0.132413	0.725159	1.46373	1.01535
ENSMUSG00000077192	Snora17	Snora17	0.0029421	0.888656	-2.39832	2.39832	2.95232	0.31232	1.6903	0.296247	3.02475	2.5756	3.32715	2.88179	1.34823	1.85954	1.86312
ENSMUSG00000088743	Gm23221	Gm23221	0.00322441	0.888656	-6.99751	6.99751	3.58505	0.7087	0.778214	0.673954	3.47664	4.09553	4.1435	2.62455	0	1.16593	1.16871
ENSMUSG00000099419	1700001D01Rik	1700001D01Rik	0.00329717	0.888656	3.64742	3.64742	0.495848	0.44351	2.36272	0.494653	0	0.995249	0.276321	0.71182	2.68212	2.61311	1.79294
ENSMUSG00000103046	Gm37309	Gm37309	0.00343986	0.888656	-2.27785	2.27785	2.82457	0.171513	1.63689	0.422648	2.91723	2.67028	2.69112	3.01963	2.12492	1.39135	1.3944
ENSMUSG00000099114	Gm27405	Gm27405	0.00387947	0.888656	6.73627	6.73627	0.6744	0.815698	3.42635	0.516241	0	0	1.64614	1.05145	3.57683	3.85063	2.85159
ENSMUSG00000064416	Gm22248	Gm22248	0.00406201	0.888656	3.57274	3.57274	0.212179	0.424357	2.04921	0.552794	0	0	0	0.848715	2.68752	1.72835	1.73176
ENSMUSG00000064039	Ccr1l1	Ccr1l1	0.00410332	0.888656	-2.25862	2.25862	2.40849	0.199452	1.23305	0.420889	2.33359	2.4364	2.19549	2.66846	1.71164	0.920539	1.06696
ENSMUSG00000097323	4930426I24Rik	4930426I24Rik	0.00427496	0.888656	2.01272	2.01272	0.124221	0.14344	1.13337	0.383492	0	0	0.247636	0.249248	1.5471	1.06319	0.78981
ENSMUSG00000093162	Gm22184	Gm22184	0.00431945	0.888656	7.01085	7.01085	0	0	2.80959	1.17724	0	0	0	0	3.82438	1.5189	3.08549
ENSMUSG00000090173	Fbxw10	Fbxw10	0.00440842	0.888656	-2.19882	2.19882	2.5752	0.0751191	1.43847	0.469655	2.51827	2.61199	2.66315	2.50738	1.75831	1.65783	0.899269
ENSMUSG00000024177	Nme4	Nme4	0.00446767	0.888656	-2.0074	2.0074	1.85671	0.193956	0.851375	0.351921	2.02032	1.75494	1.63366	2.01789	1.19863	0.860538	0.494963
ENSMUSG00000109589	Gm45267	Gm45267	0.00508651	0.888656	2.66961	2.66961	0.148933	0.171975	1.56556	0.579824	0	0	0.296906	0.298828	1.7423	2.03646	0.91794
ENSMUSG00000088997	Gm22766	Gm22766	0.0052223	0.888656	4.88746	4.88746	0.571747	0.6602	2.86083	0.593592	0	0	1.14066	1.14633	3.20875	3.19831	2.17544
ENSMUSG00000089711	Gm16240	Gm16240	0.00533589	0.888656	-2.09466	2.09466	2.4357	0.323841	1.36899	0.251851	2.22748	2.88741	2.45104	2.17688	1.58217	1.0911	1.43369
ENSMUSG00000061863	Gm6822	Gm6822	0.00553959	0.888656	-2.4548	2.4548	3.22299	0.190577	1.92738	0.526323	3.43585	3.00161	3.3127	3.14179	2.31858	2.13457	1.329
ENSMUSG00000101509	Gm29641	Gm29641	0.00681375	0.888656	2.33483	2.33483	0.346702	0.44882	1.57002	0.155945	0	0.4449	0.941907	0	1.75008	1.47844	1.48155
ENSMUSG00000077419	Gm23744	Gm23744	0.00693399	0.888656	3.76854	3.76854	0.831244	0.729275	2.74525	0.0908723	0	0.703023	0.848466	1.77349	2.69567	2.85013	2.68994
ENSMUSG00000097788	Gm16596	Gm16596	0.00731646	0.888656	3.21344	3.21344	0.148192	0.129036	1.83231	0.784587	0.171431	0	0.309772	0.111564	1.06541	1.79805	2.63346
ENSMUSG00000108964	Gm18600	Gm18600	0.00736588	0.888656	-3.12276	3.12276	2.00606	0.584561	0.363244	0.31458	2.54877	1.603	1.40785	2.46464	0	0.544087	0.545646
ENSMUSG00000094906	Gm23573	Gm23573	0.00744379	0.888656	5.68588	5.68588	0.271472	0.542944	2.77885	0.994841	0	0	0	1.08589	3.1092	1.66087	3.5665
ENSMUSG00000096745	Gm12622	Gm12622	0.00770941	0.888656	2.27268	2.27268	0.174998	0.349997	1.35939	0.375867	0	0	0.699993	0	1.64937	1.49408	0.934741
ENSMUSG00000065327	Gm22058	Gm22058	0.00789983	0.888656	-3.27831	3.27831	2.84754	0.359959	1.13459	0.702621	2.55172	3.32963	2.91477	2.59403	1.86129	1.08366	0.458814
ENSMUSG00000095690	Rab11b-ps2	Rab11b-ps2	0.00798627	0.888656	-2.06071	2.06071	1.33373	0.35888	0.29059	0.251659	0.895692	1.58187	1.66838	1.189	0	0.435225	0.436544
ENSMUSG00000026573	Xcl1	Xcl1	0.00815621	0.888656	2.04819	2.04819	0.110989	0.221977	1.14533	0.425361	0.443954	0	0	0	1.1181	0.734245	1.58366
ENSMUSG00000072772	Grcc10	Grcc10	0.00878663	0.888656	-2.17286	2.17286	3.86466	0.240126	2.74506	0.472527	3.97208	3.84919	3.53852	4.09883	3.28177	2.39164	2.56177
ENSMUSG00000083100	Gm6044	Gm6044	0.00898008	0.888656	-2.41454	2.41454	2.45641	0.42412	1.18466	0.366358	2.81611	2.24781	2.80236	1.95937	1.39826	0.761636	1.39409
ENSMUSG00000088742	Gm23222	Gm23222	0.00914521	0.888656	-2.66153	2.66153	4.36544	0.367711	2.95318	0.547688	3.98895	4.28277	4.87038	4.31963	3.55347	2.82539	2.48069
ENSMUSG00000096296	Snord88c	Snord88c	0.00920587	0.888656	-2.88703	2.88703	5.60365	0.119517	4.07406	0.75519	5.55663	5.60929	5.48335	5.76533	4.92967	3.79207	3.50044
ENSMUSG00000088183	Gm22215	Gm22215	0.00944321	0.888656	3.84462	3.84462	0	0	1.94284	0.983295	0	0	0	0	1.64423	3.04082	1.14346
ENSMUSG00000069919	Hba-a1	Hba-a1	0.00948953	0.888656	-3.12112	3.12112	5.65692	0.511038	4.01486	0.548292	4.9405	6.01856	6.02989	5.63873	4.29263	4.36867	3.38327
ENSMUSG00000088134	Gm22310	Gm22310	0.00960186	0.888656	4.42872	4.42872	0.65935	0.798105	2.80624	0.48481	0	0	1.61191	1.02549	3.29223	2.80386	2.32262

### Sheet: gsea
term	overlap	p	pfdr	oldpvalue	oldadjustedpvalue	oddsratio	combinedscore	genes	library	numgenes	generatio	numtermgenes	geneset
Positive Regulation of Interleukin-10 Production (GO:0032733)	2/30	0.00254788	0.117149	0	0	29.6458	177.06	CD40LG,XCL1	GO_Biological_Process	2	0.04	30	sEV/PBS
Regulation of Interleukin-10 Production (GO:0032653)	2/46	0.00590974	0.117149	0	0	18.8504	96.7242	CD40LG,XCL1	GO_Biological_Process	2	0.04	46	sEV/PBS
Cytokine-cytokine receptor interaction	4/292	0.00605027	0.0735119	0	0	5.93659	30.3221	CD40LG,CCL8,XCL1,CCR1L1	KEGG_*_Mouse	4	0.08	292	sEV/PBS
Chemokine-Mediated Signaling Pathway (GO:0070098)	2/47	0.00616259	0.117149	0	0	18.4306	93.7978	CCL8,XCL1	GO_Biological_Process	2	0.04	47	sEV/PBS
Cellular Response to Chemokine (GO:1990869)	2/48	0.00642032	0.117149	0	0	18.029	91.0155	CCL8,XCL1	GO_Biological_Process	2	0.04	48	sEV/PBS
Malaria	2/49	0.0066829	0.0735119	0	0	17.6445	88.3673	CD40LG,HBA-A1	KEGG_*_Mouse	2	0.04	49	sEV/PBS
Chemokine Signaling Pathway WP2292	3/176	0.00969836	0.0678885	0	0	7.29689	33.8269	CCL8,XCL1,CCR1L1	WikiPathways_*_Mouse	3	0.06	176	sEV/PBS
