## Supplemental Table 3 for "Microglial epigenetic memory is associated with accelerated resolution of inflammatory pain induced by prophylactic macrophage-derived small extracellular vesicles": Supp Table 3.xlsx

### Sheet: genes
geneid	chr	strand	annotation	genestart	geneend	genestrand	geneid	transcriptid	genesymbol	genename	genebiotype	description	genesymbols	PBS	Exo
ENSMUSG00000001504	chr13	*	Promoter (<=1kb)	72628820	72634198	1	ENSMUSG00000001504	ENSMUST00000074372	Irx2	Irx2	protein_coding	Iroquois homeobox 2 [Source:MGI Symbol;Acc:MGI:1197526]	Irx2	0	1
ENSMUSG00000002900	chr12	*	Promoter (<=1kb)	31265297	31266793	1	ENSMUSG00000002900	ENSMUST00000170495	Lamb1	Lamb1	protein_coding	laminin B1 [Source:MGI Symbol;Acc:MGI:96743]	Lamb1	0	1
ENSMUSG00000004110	chr1	*	Exon (ENSMUST00000188965/ENSMUSG00000004110, exon 2 of 14)	154481075	154816941	2	ENSMUSG00000004110	ENSMUST00000188965	Cacna1e	Cacna1e	protein_coding	calcium channel, voltage-dependent, R type, alpha 1E subunit [Source:MGI Symbol;Acc:MGI:106217]	Cacna1e	0	1
ENSMUSG00000009471	chr7	*	Promoter (<=1kb)	46376474	46379099	1	ENSMUSG00000009471	ENSMUST00000072514	Myod1	Myod1	protein_coding	myogenic differentiation 1 [Source:MGI Symbol;Acc:MGI:97275]	Myod1	0	1
ENSMUSG00000010311	chr1	*	Promoter (<=1kb)	133897200	133907999	2	ENSMUSG00000010311	ENSMUST00000153617	Optc	Optc	protein_coding	opticin [Source:MGI Symbol;Acc:MGI:2151113]	Optc	0	1
ENSMUSG00000010760	chr7	*	Promoter (<=1kb)	143501545	143502541	2	ENSMUSG00000010760	ENSMUST00000010904	Phlda2	Phlda2	protein_coding	pleckstrin homology like domain, family A, member 2 [Source:MGI Symbol;Acc:MGI:1202307]	Phlda2	0	1
ENSMUSG00000011382	chr7	*	Promoter (<=1kb)	45470987	45488805	2	ENSMUSG00000011382	ENSMUST00000011526	Dhdh	Dhdh	protein_coding	dihydrodiol dehydrogenase (dimeric) [Source:MGI Symbol;Acc:MGI:1919005]	Dhdh	0	1
ENSMUSG00000012017	chr16	*	Promoter (2-3kb)	17804809	17806961	1	ENSMUSG00000012017	ENSMUST00000231301	Scarf2	Scarf2	protein_coding	scavenger receptor class F, member 2 [Source:MGI Symbol;Acc:MGI:1858430]	Scarf2	0	1
ENSMUSG00000012889	chr8	*	Promoter (2-3kb)	84127818	84132516	1	ENSMUSG00000012889	ENSMUST00000147175	Podnl1	Podnl1	protein_coding	podocan-like 1 [Source:MGI Symbol;Acc:MGI:2685352]	Podnl1	0	1
ENSMUSG00000013584	chr9	*	Promoter (<=1kb)	71215789	71296243	1	ENSMUSG00000013584	ENSMUST00000034723	Aldh1a2	Aldh1a2	protein_coding	aldehyde dehydrogenase family 1, subfamily A2 [Source:MGI Symbol;Acc:MGI:107928]	Aldh1a2	0	1
ENSMUSG00000015053	chr6	*	Promoter (<=1kb)	88193891	88207032	1	ENSMUSG00000015053	ENSMUST00000170089	Gata2	Gata2	protein_coding	GATA binding protein 2 [Source:MGI Symbol;Acc:MGI:95662]	Gata2	0	1
ENSMUSG00000020154	chr10	*	Promoter (<=1kb)	116301372	116389535	1	ENSMUSG00000020154	ENSMUST00000092167	Ptprb	Ptprb	protein_coding	protein tyrosine phosphatase, receptor type, B [Source:MGI Symbol;Acc:MGI:97809]	Ptprb	0	1
ENSMUSG00000020591	chr12	*	Promoter (<=1kb)	16653382	16658404	1	ENSMUSG00000020591	ENSMUST00000221596	Ntsr2	Ntsr2	protein_coding	neurotensin receptor 2 [Source:MGI Symbol;Acc:MGI:108018]	Ntsr2	0	1
ENSMUSG00000020654	chr12	*	Promoter (<=1kb)	4133103	4213525	1	ENSMUSG00000020654	ENSMUST00000152792	Adcy3	Adcy3	protein_coding	adenylate cyclase 3 [Source:MGI Symbol;Acc:MGI:99675]	Adcy3	0	1
ENSMUSG00000020848	chr11	*	Promoter (<=1kb)	75768966	75796049	2	ENSMUSG00000020848	ENSMUST00000021209	Doc2b	Doc2b	protein_coding	double C2, beta [Source:MGI Symbol;Acc:MGI:1100497]	Doc2b	0	1
ENSMUSG00000021303	chr13	*	Promoter (<=1kb)	13784329	13827896	1	ENSMUSG00000021303	ENSMUST00000021734	Gng4	Gng4	protein_coding	guanine nucleotide binding protein (G protein), gamma 4 [Source:MGI Symbol;Acc:MGI:102703]	Gng4	0	1
ENSMUSG00000021464	chr13	*	Promoter (<=1kb)	53109317	53286124	2	ENSMUSG00000021464	ENSMUST00000021918	Ror2	Ror2	protein_coding	receptor tyrosine kinase-like orphan receptor 2 [Source:MGI Symbol;Acc:MGI:1347521]	Ror2	0	1
ENSMUSG00000022416	chr15	*	Exon (ENSMUST00000160424/ENSMUSG00000022416, exon 9 of 37)	80389328	80390917	1	ENSMUSG00000022416	ENSMUST00000161863	Cacna1i	Cacna1i	protein_coding	calcium channel, voltage-dependent, alpha 1I subunit [Source:MGI Symbol;Acc:MGI:2178051]	Cacna1i	0	1
ENSMUSG00000022475	chr15	*	Exon (ENSMUST00000079838/ENSMUSG00000022475, exon 16 of 25)	97799609	97807633	2	ENSMUSG00000022475	ENSMUST00000135651	Hdac7	Hdac7	protein_coding	histone deacetylase 7 [Source:MGI Symbol;Acc:MGI:1891835]	Hdac7	0	1
ENSMUSG00000023868	chr17	*	Promoter (<=1kb)	8801693	8899189	1	ENSMUSG00000023868	ENSMUST00000141877	Pde10a	Pde10a	protein_coding	phosphodiesterase 10A [Source:MGI Symbol;Acc:MGI:1345143]	Pde10a	0	1
ENSMUSG00000024045	chr17	*	Intron (ENSMUST00000050214/ENSMUSG00000002625, intron 9 of 13)	32303676	32321153	2	ENSMUSG00000024045	ENSMUST00000002699	Akap8	Akap8	protein_coding	A kinase (PRKA) anchor protein 8 [Source:MGI Symbol;Acc:MGI:1928488]	Akap8	0	1
ENSMUSG00000024511	chr18	*	Intron (ENSMUST00000121693/ENSMUSG00000024511, intron 2 of 6)	69983656	70053588	2	ENSMUSG00000024511	ENSMUST00000069749	Rab27b	Rab27b	protein_coding	RAB27B, member RAS oncogene family [Source:MGI Symbol;Acc:MGI:1931295]	Rab27b	0	1
ENSMUSG00000024767	chr19	*	Intron (ENSMUST00000040261/ENSMUSG00000036278, intron 3 of 10)	7199540	7200464	2	ENSMUSG00000024767	ENSMUST00000127241	Otub1	Otub1	protein_coding	OTU domain, ubiquitin aldehyde binding 1 [Source:MGI Symbol;Acc:MGI:2147616]	Otub1	0	1
ENSMUSG00000025497	chr7	*	Promoter (<=1kb)	141269086	141276786	2	ENSMUSG00000025497	ENSMUST00000167263	Cdhr5	Cdhr5	protein_coding	cadherin-related family member 5 [Source:MGI Symbol;Acc:MGI:1919290]	Cdhr5	0	1
ENSMUSG00000026259	chr1	*	Promoter (<=1kb)	87476834	87510362	2	ENSMUSG00000026259	ENSMUST00000027477	Ngef	Ngef	protein_coding	neuronal guanine nucleotide exchange factor [Source:MGI Symbol;Acc:MGI:1858414]	Ngef	0	1
ENSMUSG00000027359	chr2	*	Promoter (<=1kb)	126553590	126564685	1	ENSMUSG00000027359	ENSMUST00000126249	Slc27a2	Slc27a2	protein_coding	solute carrier family 27 (fatty acid transporter), member 2 [Source:MGI Symbol;Acc:MGI:1347099]	Slc27a2	0	1
ENSMUSG00000027624	chr2	*	Promoter (<=1kb)	156420909	156543214	1	ENSMUSG00000027624	ENSMUST00000103137	Epb41l1	Epb41l1	protein_coding	erythrocyte membrane protein band 4.1 like 1 [Source:MGI Symbol;Acc:MGI:103010]	Epb41l1	0	1
ENSMUSG00000029646	chr5	*	Promoter (<=1kb)	147300805	147307270	2	ENSMUSG00000029646	ENSMUST00000031650	Cdx2	Cdx2	protein_coding	caudal type homeobox 2 [Source:MGI Symbol;Acc:MGI:88361]	Cdx2	0	1
ENSMUSG00000032773	chr19	*	Promoter (1-2kb)	8663789	8678154	1	ENSMUSG00000032773	ENSMUST00000177197	Chrm1	Chrm1	protein_coding	cholinergic receptor, muscarinic 1, CNS [Source:MGI Symbol;Acc:MGI:88396]	Chrm1	0	1
ENSMUSG00000032946	chr19	*	Promoter (<=1kb)	6399340	6415210	1	ENSMUSG00000032946	ENSMUST00000113476	Rasgrp2	Rasgrp2	protein_coding	RAS, guanyl releasing protein 2 [Source:MGI Symbol;Acc:MGI:1333849]	Rasgrp2	0	1
ENSMUSG00000033597	chr17	*	3' UTR	24501678	24503932	1	ENSMUSG00000033597	ENSMUST00000235032	Caskin1	Caskin1	protein_coding	CASK interacting protein 1 [Source:MGI Symbol;Acc:MGI:2442952]	Caskin1	0	1
ENSMUSG00000035946	chr5	*	Distal Intergenic	75075602	75077625	1	ENSMUSG00000035946	ENSMUST00000160104	Gsx2	Gsx2	protein_coding	GS homeobox 2 [Source:MGI Symbol;Acc:MGI:95843]	Gsx2	0	1
ENSMUSG00000035964	chr8	*	Promoter (<=1kb)	70483867	70487358	2	ENSMUSG00000035964	ENSMUST00000045286	Tmem59l	Tmem59l	protein_coding	transmembrane protein 59-like [Source:MGI Symbol;Acc:MGI:1915187]	Tmem59l	0	1
ENSMUSG00000036377	chr5	*	Promoter (<=1kb)	76858842	76866491	1	ENSMUSG00000036377	ENSMUST00000152373	C530008M17Rik	C530008M17Rik	protein_coding	RIKEN cDNA C530008M17 gene [Source:MGI Symbol;Acc:MGI:2444817]	C530008M17Rik,Cracd	0	1
ENSMUSG00000037660	chr12	*	Promoter (<=1kb)	8297918	8301954	2	ENSMUSG00000037660	ENSMUST00000037313	Gdf7	Gdf7	protein_coding	growth differentiation factor 7 [Source:MGI Symbol;Acc:MGI:95690]	Gdf7	0	1
ENSMUSG00000040490	chr17	*	Promoter (<=1kb)	48932379	49097588	1	ENSMUSG00000040490	ENSMUST00000046254	Lrfn2	Lrfn2	protein_coding	leucine rich repeat and fibronectin type III domain containing 2 [Source:MGI Symbol;Acc:MGI:1917780]	Lrfn2	0	1
ENSMUSG00000040703	chr7	*	Promoter (<=1kb)	25804148	25816558	2	ENSMUSG00000040703	ENSMUST00000152560	Cyp2s1	Cyp2s1	protein_coding	cytochrome P450, family 2, subfamily s, polypeptide 1 [Source:MGI Symbol;Acc:MGI:1921384]	Cyp2s1	0	1
ENSMUSG00000040867	chr12	*	Promoter (1-2kb)	109034610	109037087	2	ENSMUSG00000040867	ENSMUST00000187230	Begain	Begain	protein_coding	brain-enriched guanylate kinase-associated [Source:MGI Symbol;Acc:MGI:3044626]	Begain	0	1
ENSMUSG00000041351	chr4	*	Promoter (<=1kb)	137707522	137729861	1	ENSMUSG00000041351	ENSMUST00000097837	Rap1gap	Rap1gap	protein_coding	Rap1 GTPase-activating protein [Source:MGI Symbol;Acc:MGI:109338]	Rap1gap	0	1
ENSMUSG00000042372	chr19	*	Promoter (<=1kb)	25610537	25623920	1	ENSMUSG00000042372	ENSMUST00000048935	Dmrt3	Dmrt3	protein_coding	doublesex and mab-3 related transcription factor 3 [Source:MGI Symbol;Acc:MGI:2449470]	Dmrt3	0	1
ENSMUSG00000042873	chr6	*	Promoter (<=1kb)	113168090	113195384	2	ENSMUSG00000042873	ENSMUST00000162280	Lhfpl4	Lhfpl4	protein_coding	lipoma HMGIC fusion partner-like protein 4 [Source:MGI Symbol;Acc:MGI:3057108]	Lhfpl4	0	1
ENSMUSG00000042988	chr11	*	Promoter (<=1kb)	120653788	120660606	2	ENSMUSG00000042988	ENSMUST00000106177	Notum	Notum	protein_coding	notum palmitoleoyl-protein carboxylesterase [Source:MGI Symbol;Acc:MGI:1924833]	Notum	0	1
ENSMUSG00000043903	chr8	*	Promoter (<=1kb)	122269569	122272646	1	ENSMUSG00000043903	ENSMUST00000055537	Zfp469	Zfp469	lincRNA	zinc finger protein 469 [Source:MGI Symbol;Acc:MGI:2684868]	Zfp469	0	1
ENSMUSG00000044646	chr18	*	Promoter (<=1kb)	75820178	76148561	1	ENSMUSG00000044646	ENSMUST00000058997	Zbtb7c	Zbtb7c	protein_coding	zinc finger and BTB domain containing 7C [Source:MGI Symbol;Acc:MGI:2443302]	Zbtb7c	0	1
ENSMUSG00000046999	chr3	*	Promoter (<=1kb)	68869586	68872163	1	ENSMUSG00000046999	ENSMUST00000054551	1110032F04Rik	1110032F04Rik	protein_coding	RIKEN cDNA 1110032F04 gene [Source:MGI Symbol;Acc:MGI:1915975]	1110032F04Rik	0	1
ENSMUSG00000048251	chr12	*	3' UTR	107915222	108003414	2	ENSMUSG00000048251	ENSMUST00000109887	Bcl11b	Bcl11b	protein_coding	B cell leukemia/lymphoma 11B [Source:MGI Symbol;Acc:MGI:1929913]	Bcl11b	0	1
ENSMUSG00000048794	chr6	*	Promoter (<=1kb)	90403736	90428432	2	ENSMUSG00000048794	ENSMUST00000062750	Cfap100	Cfap100	protein_coding	cilia and flagella associated protein 100 [Source:MGI Symbol;Acc:MGI:2141635]	Cfap100	0	1
ENSMUSG00000048920	chr7	*	3' UTR	16811612	16815521	2	ENSMUSG00000048920	ENSMUST00000206259	Fkrp	Fkrp	protein_coding	fukutin related protein [Source:MGI Symbol;Acc:MGI:2447586]	Fkrp	0	1
ENSMUSG00000049036	chr12	*	Promoter (<=1kb)	113185930	113189523	1	ENSMUSG00000049036	ENSMUST00000058491	Tmem121	Tmem121	protein_coding	transmembrane protein 121 [Source:MGI Symbol;Acc:MGI:1916445]	Tmem121	0	1
ENSMUSG00000050931	chr3	*	Promoter (<=1kb)	131342169	131490479	2	ENSMUSG00000050931	ENSMUST00000197057	Sgms2	Sgms2	protein_coding	sphingomyelin synthase 2 [Source:MGI Symbol;Acc:MGI:1921692]	Sgms2	0	1
ENSMUSG00000055945	chr17	*	Promoter (<=1kb)	8340739	8344112	1	ENSMUSG00000055945	ENSMUST00000163887	Prr18	Prr18	protein_coding	proline rich 18 [Source:MGI Symbol;Acc:MGI:2443403]	Prr18	0	1
ENSMUSG00000056829	chr19	*	Promoter (<=1kb)	16872316	16873830	2	ENSMUSG00000056829	ENSMUST00000072915	Foxb2	Foxb2	protein_coding	forkhead box B2 [Source:MGI Symbol;Acc:MGI:1347468]	Foxb2	0	1
ENSMUSG00000059852	chr18	*	Promoter (<=1kb)	80322679	80363336	2	ENSMUSG00000059852	ENSMUST00000184574	Kcng2	Kcng2	protein_coding	potassium voltage-gated channel, subfamily G, member 2 [Source:MGI Symbol;Acc:MGI:3694646]	Kcng2	0	1
ENSMUSG00000060275	chr18	*	Promoter (<=1kb)	36017707	36197380	2	ENSMUSG00000060275	ENSMUST00000115713	Nrg2	Nrg2	protein_coding	neuregulin 2 [Source:MGI Symbol;Acc:MGI:1098246]	Nrg2	0	1
ENSMUSG00000060371	chr5	*	Promoter (<=1kb)	130448801	130847412	1	ENSMUSG00000060371	ENSMUST00000111288	Caln1	Caln1	protein_coding	calneuron 1 [Source:MGI Symbol;Acc:MGI:2155987]	Caln1	0	1
ENSMUSG00000061981	chr11	*	Promoter (<=1kb)	78037931	78060434	1	ENSMUSG00000061981	ENSMUST00000072289	Flot2	Flot2	protein_coding	flotillin 2 [Source:MGI Symbol;Acc:MGI:103309]	Flot2	0	1
ENSMUSG00000063234	chr15	*	3' UTR	103308235	103310612	2	ENSMUSG00000063234	ENSMUST00000079824	Gpr84	Gpr84	protein_coding	G protein-coupled receptor 84 [Source:MGI Symbol;Acc:MGI:1934129]	Gpr84	0	1
ENSMUSG00000063919	chr5	*	Promoter (<=1kb)	116439276	116591817	2	ENSMUSG00000063919	ENSMUST00000076124	Srrm4	Srrm4	protein_coding	serine/arginine repetitive matrix 4 [Source:MGI Symbol;Acc:MGI:1916205]	Srrm4	0	1
ENSMUSG00000067338	chr6	*	Promoter (<=1kb)	145615757	145621479	1	ENSMUSG00000067338	ENSMUST00000087445	Tuba3b	Tuba3b	protein_coding	tubulin, alpha 3B [Source:MGI Symbol;Acc:MGI:1095408]	Tuba3b,Tuba3a	0	1
ENSMUSG00000070331	chr11	*	Promoter (1-2kb)	116441331	116454347	2	ENSMUSG00000070331	ENSMUST00000093909	Qrich2	Qrich2	protein_coding	glutamine rich 2 [Source:MGI Symbol;Acc:MGI:2684912]	Qrich2	0	1
ENSMUSG00000070990	chr4	*	Promoter (<=1kb)	46343609	46346412	1	ENSMUSG00000070990	ENSMUST00000095097	Foxe1	Foxe1	protein_coding	forkhead box E1 [Source:MGI Symbol;Acc:MGI:1353500]	Foxe1	0	1
ENSMUSG00000074607	chr2	*	Promoter (<=1kb)	163203125	163324170	1	ENSMUSG00000074607	ENSMUST00000109428	Tox2	Tox2	protein_coding	TOX high mobility group box family member 2 [Source:MGI Symbol;Acc:MGI:3611233]	Tox2	0	1
ENSMUSG00000075304	chr2	*	Promoter (1-2kb)	70474923	70477729	1	ENSMUSG00000075304	ENSMUST00000100043	Sp5	Sp5	protein_coding	trans-acting transcription factor 5 [Source:MGI Symbol;Acc:MGI:1927715]	Sp5	0	1
ENSMUSG00000076972	chr16	*	Promoter (<=1kb)	13449523	13449601	1	ENSMUSG00000076972	ENSMUST00000103784	Mir193b	Mir193b	miRNA	microRNA 193b [Source:MGI Symbol;Acc:MGI:3718458]	Mir193b	0	1
ENSMUSG00000078137	chr2	*	Promoter (<=1kb)	118699103	118703963	2	ENSMUSG00000078137	ENSMUST00000104937	Ankrd63	Ankrd63	protein_coding	ankyrin repeat domain 63 [Source:MGI Symbol;Acc:MGI:2686183]	Ankrd63	0	1
ENSMUSG00000078302	chr13	*	Promoter (<=1kb)	98354242	98359305	1	ENSMUSG00000078302	ENSMUST00000105098	Foxd1	Foxd1	protein_coding	forkhead box D1 [Source:MGI Symbol;Acc:MGI:1347463]	Foxd1	0	1
ENSMUSG00000078481	chr10	*	3' UTR	10681348	10681858	1	ENSMUSG00000078481	ENSMUST00000105564	Gm10944	Gm10944	protein_coding	predicted gene 10944 [Source:MGI Symbol;Acc:MGI:3779154]	Gm10944	0	1
ENSMUSG00000079499	chr2	*	Promoter (1-2kb)	29245107	29252993	2	ENSMUSG00000079499	ENSMUST00000155949	6530402F18Rik	6530402F18Rik	processed_transcript	RIKEN cDNA 6530402F18 gene [Source:MGI Symbol;Acc:MGI:1923470]	6530402F18Rik	0	1
ENSMUSG00000083483	chr2	*	Exon (ENSMUST00000110288/ENSMUSG00000053552, exon 16 of 18)	130384883	130385329	2	ENSMUSG00000083483	ENSMUST00000117531	Gm14044	Gm14044	processed_pseudogene	predicted gene 14044 [Source:MGI Symbol;Acc:MGI:3650452]	Gm14044	0	1
ENSMUSG00000084128	chr8	*	Promoter (<=1kb)	106130319	106136974	2	ENSMUSG00000084128	ENSMUST00000115979	Esrp2	Esrp2	protein_coding	epithelial splicing regulatory protein 2 [Source:MGI Symbol;Acc:MGI:1924661]	Esrp2	0	1
ENSMUSG00000085946	chr2	*	Distal Intergenic	152074855	152076808	2	ENSMUSG00000085946	ENSMUST00000147463	AA387200	AA387200	antisense	expressed sequence AA387200 [Source:MGI Symbol;Acc:MGI:3034170]	AA387200	0	1
ENSMUSG00000086426	chrX	*	Promoter (2-3kb)	141724838	141726163	1	ENSMUSG00000086426	ENSMUST00000139874	Gm15295	Gm15295	antisense	predicted gene 15295 [Source:MGI Symbol;Acc:MGI:3705286]	Gm15295	0	1
ENSMUSG00000088044	chr9	*	Distal Intergenic	43905898	43906002	2	ENSMUSG00000088044	ENSMUST00000157419	Gm23326	Gm23326	snRNA	predicted gene, 23326 [Source:MGI Symbol;Acc:MGI:5453103]	Gm23326	0	1
ENSMUSG00000089484	chr8	*	Promoter (2-3kb)	22822428	22822545	2	ENSMUSG00000089484	ENSMUST00000158859	Gm24735	Gm24735	snRNA	predicted gene, 24735 [Source:MGI Symbol;Acc:MGI:5454512]	Gm24735	0	1
ENSMUSG00000090071	chr1	*	Promoter (<=1kb)	74854934	74857732	1	ENSMUSG00000090071	ENSMUST00000160379	Cdk5r2	Cdk5r2	protein_coding	cyclin-dependent kinase 5, regulatory subunit 2 (p39) [Source:MGI Symbol;Acc:MGI:1330828]	Cdk5r2	0	1
ENSMUSG00000094282	chr5	*	Promoter (2-3kb)	120628335	120634235	2	ENSMUSG00000094282	ENSMUST00000177908	Cfap73	Cfap73	protein_coding	cilia and flagella associated protein 73 [Source:MGI Symbol;Acc:MGI:3779542]	Cfap73	0	1
ENSMUSG00000095134	chrY	*	Distal Intergenic	90753057	90763485	1	ENSMUSG00000095134	ENSMUST00000167967	Mid1-ps1	Mid1-ps1	unprocessed_pseudogene	midline 1, pseudogene 1 [Source:MGI Symbol;Acc:MGI:5780070]	Mid1-ps1	0	1
ENSMUSG00000096370	chr19	*	Promoter (<=1kb)	4792635	4802002	2	ENSMUSG00000096370	ENSMUST00000177776	Gm21992	Gm21992	protein_coding	predicted gene 21992 [Source:MGI Symbol;Acc:MGI:5439461]	Gm21992	0	1
ENSMUSG00000096847	chr17	*	3' UTR	45541952	45549677	2	ENSMUSG00000096847	ENSMUST00000180252	Tmem151b	Tmem151b	protein_coding	transmembrane protein 151B [Source:MGI Symbol;Acc:MGI:2685169]	Tmem151b	0	1
ENSMUSG00000096914	chr8	*	Promoter (<=1kb)	57774052	58912640	2	ENSMUSG00000096914	ENSMUST00000204128	Galntl6	Galntl6	protein_coding	UDP-N-acetyl-alpha-D-galactosamine:polypeptide N-acetylgalactosaminyltransferase-like 6 [Source:MGI Symbol;Acc:MGI:1913581]	Galntl6	0	1
ENSMUSG00000097087	chr8	*	Intron (ENSMUST00000127664/ENSMUSG00000092329, intron 1 of 15)	120880206	120882481	1	ENSMUSG00000097087	ENSMUST00000181778	Gm26878	Gm26878	lincRNA	predicted gene, 26878 [Source:MGI Symbol;Acc:MGI:5477372]	Gm26878	0	1
ENSMUSG00000108175	chr6	*	Promoter (<=1kb)	53818743	53868183	1	ENSMUSG00000108175	ENSMUST00000204648	Gm16499	Gm16499	antisense	predicted gene 16499 [Source:MGI Symbol;Acc:MGI:3704267]	Gm16499	0	1
ENSMUSG00000108675	chr7	*	Promoter (<=1kb)	24954917	24958241	1	ENSMUSG00000108675	ENSMUST00000206318	Gm44970	Gm44970	lincRNA	predicted gene 44970 [Source:MGI Symbol;Acc:MGI:5753546]	Gm44970	0	1
ENSMUSG00000108923	chr7	*	Promoter (2-3kb)	6136430	6137695	1	ENSMUSG00000108923	ENSMUST00000208973	4933431C10Rik	4933431C10Rik	TEC	RIKEN cDNA 4933431C10 gene [Source:MGI Symbol;Acc:MGI:1918572]	4933431C10Rik	0	1
ENSMUSG00000108975	chr14	*	Promoter (<=1kb)	72531024	72532649	2	ENSMUSG00000108975	ENSMUST00000208959	Mlnr-ps	Mlnr-ps	unitary_pseudogene	motilin receptor, pseudogene [Source:MGI Symbol;Acc:MGI:3780065]	Mlnr-ps	0	1
ENSMUSG00000014030	chr4	*	Promoter (<=1kb)	44679440	44704006	2	ENSMUSG00000014030	ENSMUST00000146335	Pax5	Pax5	protein_coding	paired box 5 [Source:MGI Symbol;Acc:MGI:97489]	Pax5	1	0
ENSMUSG00000025932	chr1	*	Promoter (<=1kb)	14270775	14309836	2	ENSMUSG00000025932	ENSMUST00000187790	Eya1	Eya1	protein_coding	EYA transcriptional coactivator and phosphatase 1 [Source:MGI Symbol;Acc:MGI:109344]	Eya1	1	0
ENSMUSG00000028023	chr3	*	Promoter (<=1kb)	129214275	129216624	1	ENSMUSG00000028023	ENSMUST00000174623	Pitx2	Pitx2	protein_coding	paired-like homeodomain transcription factor 2 [Source:MGI Symbol;Acc:MGI:109340]	Pitx2	1	0
ENSMUSG00000031737	chr8	*	Promoter (<=1kb)	92357749	92361456	1	ENSMUSG00000031737	ENSMUST00000034184	Irx5	Irx5	protein_coding	Iroquois homeobox 5 [Source:MGI Symbol;Acc:MGI:1859086]	Irx5	1	0
ENSMUSG00000040502	chr10	*	Promoter (<=1kb)	127055011	127060184	2	ENSMUSG00000040502	ENSMUST00000040307	2025-03-09	2025-03-09	protein_coding	membrane-associated ring finger (C3HC4) 9 [Source:MGI Symbol;Acc:MGI:2446144]	March9,Marchf9	1	0
ENSMUSG00000045509	chr13	*	Promoter (<=1kb)	76054851	76056996	2	ENSMUSG00000045509	ENSMUST00000056130	Gpr150	Gpr150	protein_coding	G protein-coupled receptor 150 [Source:MGI Symbol;Acc:MGI:2441872]	Gpr150	1	0
ENSMUSG00000050556	chr2	*	Promoter (<=1kb)	167095969	167188818	2	ENSMUSG00000050556	ENSMUST00000207917	Kcnb1	Kcnb1	protein_coding	potassium voltage gated channel, Shab-related subfamily, member 1 [Source:MGI Symbol;Acc:MGI:96666]	Kcnb1	1	0
ENSMUSG00000052934	chr8	*	Promoter (<=1kb)	121560011	121578747	2	ENSMUSG00000052934	ENSMUST00000212985	Fbxo31	Fbxo31	protein_coding	F-box protein 31 [Source:MGI Symbol;Acc:MGI:1354708]	Fbxo31	1	0
ENSMUSG00000058152	chr18	*	Promoter (<=1kb)	59175401	59410446	1	ENSMUSG00000058152	ENSMUST00000080721	Chsy3	Chsy3	protein_coding	chondroitin sulfate synthase 3 [Source:MGI Symbol;Acc:MGI:1926173]	Chsy3	1	0
ENSMUSG00000071424	chr6	*	Promoter (<=1kb)	63256195	63504872	1	ENSMUSG00000071424	ENSMUST00000160408	Grid2	Grid2	protein_coding	glutamate receptor, ionotropic, delta 2 [Source:MGI Symbol;Acc:MGI:95813]	Grid2	1	0
ENSMUSG00000114136	chr12	*	Distal Intergenic	12351522	12392615	2	ENSMUSG00000114136	ENSMUST00000220545	4921511I17Rik	4921511I17Rik	antisense	RIKEN cDNA 4921511I17 gene [Source:MGI Symbol;Acc:MGI:1918108]	4921511I17Rik	1	0
ENSMUSG00000117501	chr17	*	Distal Intergenic	85862235	85928579	2	ENSMUSG00000117501	ENSMUST00000234707	Gm30117	ENSMUSG00000117501	lincRNA	Novel transcript	Gm30117	1	0

### Sheet: gsea
term	overlap	p	pfdr	oldpvalue	oldadjustedpvalue	oddsratio	combinedscore	genes	library	numgenes	generatio	numtermgenes	geneset
SUZ12 20075857 ChIP-Seq MESCs Mouse	48/3611	2.16237e-15	1.425e-12	0	0	5.9538	201.046	CHRM1,TMEM151B,FOXE1,TMEM59L,ADCY3,DOC2B,GPR84,GATA2,CACNA1E,RAP1GAP,TMEM121,BEGAIN,HDAC7,CACNA1I,PODNL1,GNG4,EPB41L1,CASKIN1,PHLDA2,SCARF2,CALN1,NTSR2,ZBTB7C,FOXB2,IRX2,FOXD1,FKRP,CDX2,BCL11B,GSX2,LHFPL4,DMRT3,GDF7,LRFN2,PTPRB,PDE10A,OPTC,ESRP2,MYOD1,ALDH1A2,SP5,PRR18,GALNTL6,ROR2,NOTUM,SLC27A2,NGEF,CDK5R2	ChEA	48	0.564706	3611	Exo/PBS
MTF2 20144788 ChIP-Seq MESCs Mouse	40/2488	4.41325e-15	1.45417e-12	0	0	6.34241	209.643	CHRM1,FOXE1,TMEM59L,ADCY3,DOC2B,GPR84,GATA2,CACNA1E,RAP1GAP,HDAC7,CACNA1I,GNG4,EPB41L1,CASKIN1,PHLDA2,SCARF2,CALN1,NTSR2,ZBTB7C,FOXB2,IRX2,FOXD1,CDX2,BCL11B,GSX2,LHFPL4,DMRT3,RAB27B,GDF7,LRFN2,PTPRB,PDE10A,MYOD1,ALDH1A2,SP5,PRR18,ROR2,NOTUM,NGEF,CDK5R2	ChEA	40	0.470588	2488	Exo/PBS
SUZ12 18974828 ChIP-Seq MESCs Mouse	30/1564	5.80135e-13	1.27436e-10	0	0	6.53585	184.151	FOXE1,ADCY3,DOC2B,GATA2,CACNA1E,CACNA1I,GNG4,PHLDA2,SCARF2,CALN1,NTSR2,ZBTB7C,FOXB2,IRX2,FOXD1,CDX2,BCL11B,DMRT3,RAB27B,GDF7,LRFN2,PTPRB,PDE10A,MYOD1,ALDH1A2,SP5,ROR2,SLC27A2,NGEF,CDK5R2	ChEA	30	0.352941	1564	Exo/PBS
JARID2 20075857 ChIP-Seq MESCs Mouse	25/1055	8.96912e-13	1.47766e-10	0	0	7.63956	211.92	TMEM151B,FOXE1,TMEM59L,DOC2B,GATA2,CACNA1I,GNG4,SCARF2,CALN1,ZBTB7C,FOXB2,IRX2,FOXD1,CDX2,BCL11B,GSX2,DMRT3,GDF7,LRFN2,PDE10A,ALDH1A2,SP5,PRR18,NGEF,CDK5R2	ChEA	25	0.294118	1055	Exo/PBS
JARID2 20064375 ChIP-Seq MESCs Mouse	22/951	4.51561e-11	5.95157e-09	0	0	7.13674	170.004	FOXB2,IRX2,FOXD1,CDX2,BCL11B,FOXE1,TMEM59L,GSX2,DMRT3,DOC2B,GATA2,CACNA1E,GDF7,CACNA1I,PDE10A,ALDH1A2,SP5,PRR18,SCARF2,CDK5R2,CALN1,ZBTB7C	ChEA	22	0.258824	951	Exo/PBS
SUZ12 27294783 Chip-Seq ESCs Mouse	28/1657	8.95172e-11	9.83197e-09	0	0	5.51418	127.579	CHRM1,TMEM151B,FOXE1,TMEM59L,ADCY3,GATA2,RASGRP2,CACNA1E,TMEM121,BEGAIN,SCARF2,ZBTB7C,IRX2,FOXD1,CDX2,BCL11B,GSX2,DMRT3,NRG2,GDF7,TOX2,PTPRB,PDE10A,OPTC,MYOD1,SP5,NOTUM,CDK5R2	ChEA	28	0.329412	1657	Exo/PBS
RNF2 27304074 Chip-Seq ESCs Mouse	24/1205	1.07434e-10	1.01142e-08	0	0	6.24111	143.259	FOXB2,IRX2,FOXD1,TMEM151B,BCL11B,FOXE1,GSX2,ADCY3,DMRT3,NRG2,DOC2B,GATA2,CACNA1E,GDF7,BEGAIN,HDAC7,TOX2,NOTUM,PHLDA2,SCARF2,CDK5R2,NTSR2,OTUB1,ZBTB7C	ChEA	24	0.282353	1205	Exo/PBS
EZH2 27294783 Chip-Seq ESCs Mouse	26/1649	2.29919e-09	1.51315e-07	0	0	4.96666	98.7903	TMEM151B,FOXE1,TMEM59L,DOC2B,GATA2,TMEM121,BEGAIN,CACNA1I,GNG4,SCARF2,CALN1,NTSR2,FOXB2,IRX2,FOXD1,CDX2,BCL11B,LHFPL4,DMRT3,GDF7,TOX2,PTPRB,PDE10A,SP5,PRR18,CDK5R2	ChEA	26	0.305882	1649	Exo/PBS
RNF2 18974828 ChIP-Seq MESCs Mouse	21/1066	2.49702e-09	1.51315e-07	0	0	5.92509	117.365	FOXB2,IRX2,FOXD1,CDX2,BCL11B,FOXE1,DMRT3,DOC2B,GATA2,CACNA1E,GDF7,CACNA1I,PDE10A,ALDH1A2,CASKIN1,SP5,SCARF2,NGEF,CDK5R2,CALN1,ZBTB7C	ChEA	21	0.247059	1066	Exo/PBS
EZH2 18974828 ChIP-Seq MESCs Mouse	21/1066	2.49702e-09	1.51315e-07	0	0	5.92509	117.365	FOXB2,IRX2,FOXD1,CDX2,BCL11B,FOXE1,DMRT3,DOC2B,GATA2,CACNA1E,GDF7,CACNA1I,PDE10A,ALDH1A2,CASKIN1,SP5,SCARF2,NGEF,CDK5R2,CALN1,ZBTB7C	ChEA	21	0.247059	1066	Exo/PBS
SUZ12 18692474 ChIP-Seq MESCs Mouse	25/1531	2.52574e-09	1.51315e-07	0	0	5.09324	100.829	FOXE1,DOC2B,GATA2,CACNA1E,CACNA1I,GNG4,PHLDA2,SCARF2,CALN1,NTSR2,ZBTB7C,FOXB2,IRX2,FOXD1,CDX2,BCL11B,DMRT3,GDF7,LRFN2,PDE10A,ALDH1A2,SP5,ROR2,NGEF,CDK5R2	ChEA	25	0.294118	1531	Exo/PBS
SUZ12 18555785 ChIP-Seq MESCs Mouse	19/866	2.90934e-09	1.59771e-07	0	0	6.48084	127.383	FOXB2,IRX2,FOXD1,BCL11B,TMEM59L,DMRT3,DOC2B,CACNA1E,GDF7,PDE10A,GNG4,MYOD1,ROR2,PHLDA2,SCARF2,NGEF,CDK5R2,CALN1,NTSR2	ChEA	19	0.223529	866	Exo/PBS
CBX2 27304074 Chip-Seq ESCs Mouse	15/609	3.78918e-08	1.92082e-06	0	0	6.97006	119.108	FOXB2,IRX2,FOXD1,CDX2,GSX2,DMRT3,GATA2,CACNA1E,GDF7,TOX2,PDE10A,ALDH1A2,SP5,SCARF2,CDK5R2	ChEA	15	0.176471	609	Exo/PBS
EZH2 27304074 Chip-Seq ESCs Mouse	16/722	5.43758e-08	2.3929e-06	0	0	6.30915	105.535	FOXB2,FOXD1,CDX2,BCL11B,GSX2,DMRT3,GATA2,GDF7,BEGAIN,CACNA1I,TOX2,PDE10A,SCARF2,CDK5R2,CALN1,OTUB1	ChEA	16	0.188235	722	Exo/PBS
RING1B 27294783 Chip-Seq ESCs Mouse	24/1651	5.44666e-08	2.3929e-06	0	0	4.42242	73.968	IRX2,FOXD1,TMEM151B,CDX2,BCL11B,FOXE1,TMEM59L,GSX2,ADCY3,DMRT3,NRG2,GPR84,GATA2,RASGRP2,CACNA1E,TMEM121,GDF7,PTPRB,PODNL1,OPTC,SP5,PRR18,CDK5R2,ZBTB7C	ChEA	24	0.282353	1651	Exo/PBS
SUZ12 18692474 ChIP-Seq MEFs Mouse	18/1019	2.1783e-07	8.97187e-06	0	0	5.0763	77.8681	FOXB2,IRX2,FOXD1,CDX2,BCL11B,DOC2B,GATA2,CACNA1E,LRFN2,PDE10A,GNG4,ALDH1A2,SP5,ROR2,PHLDA2,NGEF,CDK5R2,NTSR2	ChEA	18	0.211765	1019	Exo/PBS
EED 16625203 ChIP-ChIP MESCs Mouse	14/628	3.81319e-07	1.40219e-05	0	0	6.19842	91.6104	FOXB2,IRX2,FOXD1,CDX2,FOXE1,DMRT3,CACNA1E,GDF7,MYOD1,ALDH1A2,PHLDA2,SCARF2,CDK5R2,CALN1	ChEA	14	0.164706	628	Exo/PBS
SUZ12 16625203 ChIP-ChIP MESCs Mouse	17/944	3.82995e-07	1.40219e-05	0	0	5.12082	75.6614	FOXB2,IRX2,FOXD1,CDX2,FOXE1,DMRT3,CACNA1E,GDF7,MYOD1,ALDH1A2,CASKIN1,ROR2,PHLDA2,SCARF2,CDK5R2,CALN1,NTSR2	ChEA	17	0.2	944	Exo/PBS
PHC1 16625203 ChIP-ChIP MESCs Mouse	14/700	1.3865e-06	4.80896e-05	0	0	5.52716	74.5544	FOXB2,IRX2,FOXD1,CDX2,BCL11B,FOXE1,DMRT3,GDF7,ALDH1A2,ROR2,PHLDA2,SCARF2,CDK5R2,CALN1	ChEA	14	0.164706	700	Exo/PBS
RNF2 16625203 ChIP-ChIP MESCs Mouse	15/854	2.78509e-06	9.17686e-05	0	0	4.87213	62.3205	FOXB2,IRX2,FOXD1,CDX2,BCL11B,FOXE1,DMRT3,CACNA1E,GDF7,EPB41L1,ALDH1A2,ROR2,PHLDA2,SCARF2,CDK5R2	ChEA	15	0.176471	854	Exo/PBS
TP53 20018659 ChIP-ChIP R1E Mouse	15/909	5.94228e-06	0.000186474	0	0	4.5592	54.8628	FOXB2,IRX2,FOXD1,CDX2,BCL11B,FOXE1,TMEM59L,DMRT3,GATA2,GDF7,PDE10A,SCARF2,CDK5R2,CALN1,ZBTB7C	ChEA	15	0.176471	909	Exo/PBS
SIN3B 21632747 ChIP-Seq MESCs Mouse	31/3329	8.18936e-06	0.000245309	0	0	2.89248	33.8786	CHRM1,TMEM151B,FOXE1,GPR84,GATA2,CACNA1E,RAP1GAP,TMEM121,BEGAIN,CACNA1I,SCARF2,NTSR2,ZBTB7C,FOXB2,IRX2,SRRM4,FOXD1,CDX2,BCL11B,GSX2,LHFPL4,LAMB1,DMRT3,NRG2,LRFN2,PTPRB,ESRP2,MYOD1,GALNTL6,CDK5R2,OTUB1	ChEA	31	0.364706	3329	Exo/PBS
REST 21632747 ChIP-Seq MESCs Mouse	21/1765	1.1128e-05	0.00031884	0	0	3.41878	38.9948	IRX2,SRRM4,TMEM151B,BCL11B,FOXE1,LHFPL4,ADCY3,NRG2,GATA2,CACNA1E,RAP1GAP,TMEM121,BEGAIN,LRFN2,CACNA1I,GNG4,MYOD1,CYP2S1,CDK5R2,CALN1,NTSR2	ChEA	21	0.247059	1765	Exo/PBS
RING1B 27294783 Chip-Seq NPCs Mouse	20/1632	1.23211e-05	0.000338316	0	0	3.49361	39.4924	FOXB2,IRX2,FOXD1,CDX2,BCL11B,FOXE1,TMEM59L,GSX2,DMRT3,NRG2,GPR84,GATA2,BEGAIN,TOX2,PDE10A,ALDH1A2,SP5,SCARF2,CDK5R2,ZBTB7C	ChEA	20	0.235294	1632	Exo/PBS
BMI1 23680149 ChIP-Seq NPCS Mouse	14/860	1.47288e-05	0.00038825	0	0	4.44454	49.4487	FOXB2,IRX2,FOXD1,CDX2,FOXE1,TMEM59L,DMRT3,GATA2,GDF7,ALDH1A2,NOTUM,PHLDA2,SLC27A2,CDK5R2	ChEA	14	0.164706	860	Exo/PBS
EZH2 23942234 ChIP-Seq MYOBLASTS AND MYOTUBES Mouse	13/777	2.31782e-05	0.000587478	0	0	4.52594	48.3022	FOXD1,TMEM151B,CDX2,GSX2,NRG2,RASGRP2,RAP1GAP,CACNA1I,PODNL1,QRICH2,NOTUM,SCARF2,CDK5R2	ChEA	13	0.152941	777	Exo/PBS
BCL11B KO MOUSE GSE9330 CREEDSID GENE 28 DOWN	6/149	4.16452e-05	0.0341907	0	0	10.5012	105.918	TOX2,PDE10A,BCL11B,ANKRD63,RASGRP2,NGEF	TF_Perturbations_Followed_by_Expression	6	0.0705882	149	Exo/PBS
MYC 27129775 Chip-Seq CORNEA Mouse	18/1547	7.24485e-05	0.00176828	0	0	3.23056	30.7957	FOXD1,TMEM151B,BCL11B,FOXE1,DHDH,DMRT3,NRG2,DOC2B,GDF7,CACNA1I,PODNL1,OPTC,MYOD1,FLOT2,PRR18,PHLDA2,SCARF2,CDK5R2	ChEA	18	0.211765	1547	Exo/PBS
Neuronal System	8/411	0.000359533	0.0704647	0	0	5.03032	39.894	LRFN2,KCNG2,GNG4,EPB41L1,ADCY3,FLOT2,CACNA1E,BEGAIN	Reactome	8	0.0941176	411	Exo/PBS
RNF2 27304074 Chip-Seq NSC Mouse	11/782	0.000464708	0.0109372	0	0	3.69096	28.3248	FOXB2,IRX2,FOXD1,PDE10A,ALDH1A2,GSX2,SP5,DMRT3,GATA2,BEGAIN,ZBTB7C	ChEA	11	0.129412	782	Exo/PBS
RCOR3 21632747 ChIP-Seq MESCs Mouse	20/2142	0.000531973	0.0120886	0	0	2.58	19.4504	IRX2,SRRM4,CDX2,DHDH,LHFPL4,NRG2,DOC2B,CACNA1E,RAP1GAP,TMEM121,BEGAIN,CACNA1I,OPTC,GNG4,EPB41L1,NOTUM,CDK5R2,CALN1,NTSR2,ZBTB7C	ChEA	20	0.235294	2142	Exo/PBS
Protein-protein Interactions at Synapses	4/88	0.000539959	0.0704647	0	0	11.6584	87.7183	LRFN2,EPB41L1,FLOT2,BEGAIN	Reactome	4	0.0470588	88	Exo/PBS
KDM2B 26808549 Chip-Seq K562 Human	17/1673	0.000588564	0.0129288	0	0	2.75649	20.5023	FOXD1,CHRM1,TMEM151B,TMEM59L,DHDH,ADCY3,GPR84,GATA2,RASGRP2,RAP1GAP,TMEM121,ALDH1A2,CASKIN1,PRR18,PHLDA2,SCARF2,OTUB1	ChEA	17	0.2	1673	Exo/PBS
WT1 25993318 ChIP-Seq PODOCYTE Human	24/2909	0.000801712	0.0170428	0	0	2.32247	16.5563	FOXB2,SRRM4,FOXD1,BCL11B,LAMB1,RAB27B,NRG2,SGMS2,DOC2B,GPR84,HDAC7,LRFN2,CACNA1I,TOX2,PTPRB,PDE10A,OPTC,EPB41L1,CYP2S1,SP5,GALNTL6,ROR2,NGEF,ZBTB7C	ChEA	24	0.282353	2909	Exo/PBS
DMRTA2 OE MOUSE GSE25179 CREEDSID GENE 2204 UP	5/180	0.00102431	0.370733	0	0	7.05	48.5304	BCL11B,ALDH1A2,SP5,ROR2,PHLDA2	TF_Perturbations_Followed_by_Expression	5	0.0588235	180	Exo/PBS
Integration of Energy Metabolism	4/108	0.00116363	0.101236	0	0	9.40693	63.5552	KCNG2,GNG4,ADCY3,CACNA1E	Reactome	4	0.0470588	108	Exo/PBS
DMRTA2 OE MOUSE GSE25179 CREEDSID GENE 2203 UP	6/285	0.00135469	0.370733	0	0	5.34531	35.3014	BCL11B,CYP2S1,ALDH1A2,SP5,ROR2,NOTUM	TF_Perturbations_Followed_by_Expression	6	0.0705882	285	Exo/PBS
Inner Dynein Arm Assembly (GO:0036159)	2/14	0.00157136	0.193883	0	0	39.9659	258.012	CFAP100,CFAP73	GO_Biological_Process	2	0.0235294	14	Exo/PBS
MNX1 26342078 ChIP-Seq MIN6-4N Mouse	15/1533	0.00188379	0.0387944	0	0	2.59698	16.2947	FOXD1,CHRM1,BCL11B,FOXE1,DOC2B,GPR84,RASGRP2,CACNA1E,TMEM121,GDF7,CACNA1I,PDE10A,PRR18,ROR2,ZBTB7C	ChEA	15	0.176471	1533	Exo/PBS
Rap1 Signalling	2/16	0.00206073	0.134462	0	0	34.253	211.844	RASGRP2,RAP1GAP	Reactome	2	0.0235294	16	Exo/PBS
SOX3 22085726 ChIP-Seq NPCs Mouse	15/1565	0.00230397	0.0460096	0	0	2.53894	15.4193	SRRM4,FOXD1,CHRM1,FKRP,FOXE1,GSX2,DOC2B,GPR84,GATA2,HDAC7,ESRP2,ROR2,NOTUM,PHLDA2,CALN1	ChEA	15	0.176471	1565	Exo/PBS
Positive Regulation of Cell Migration Involved in Sprouting Angiogenesis (GO:0090050)	2/17	0.00232906	0.193883	0	0	31.9679	193.799	GATA2,HDAC7	GO_Biological_Process	2	0.0235294	17	Exo/PBS
Regulation of GTPase Activity (GO:0043087)	4/134	0.00256505	0.193883	0	0	7.51567	44.8368	CFAP73,RASGRP2,NGEF,RAP1GAP	GO_Biological_Process	4	0.0470588	134	Exo/PBS
Protein Deacylation (GO:0035601)	2/18	0.00261298	0.193883	0	0	29.9684	178.23	NOTUM,HDAC7	GO_Biological_Process	2	0.0235294	18	Exo/PBS
Positive Regulation of Muscle Cell Differentiation (GO:0051149)	2/18	0.00261298	0.193883	0	0	29.9684	178.23	MYOD1,LAMB1	GO_Biological_Process	2	0.0235294	18	Exo/PBS
MYCN 27167114 Chip-Seq NEUROBLASTOMA Human	15/1594	0.00274991	0.0532997	0	0	2.48837	14.6719	FOXB2,FOXD1,CHRM1,CDX2,TMEM59L,LAMB1,GATA2,RASGRP2,PTPRB,PODNL1,MYOD1,CASKIN1,SP5,PHLDA2,OTUB1	ChEA	15	0.176471	1594	Exo/PBS
TCF3 18467660 ChIP-ChIP MESCs Mouse	11/982	0.00289902	0.0545844	0	0	2.9001	16.9464	IRX2,FOXD1,FKRP,FOXE1,EPB41L1,MYOD1,CYP2S1,ADCY3,PHLDA2,GATA2,NTSR2	ChEA	11	0.129412	982	Exo/PBS
SMAD2/3 21741376 ChIP-Seq ESCs Human	15/1612	0.00306127	0.0560383	0	0	2.45791	14.2287	SRRM4,BCL11B,FOXE1,GPR84,GATA2,RAP1GAP,LRFN2,CACNA1I,TOX2,PODNL1,OPTC,PRR18,CDK5R2,NTSR2,OTUB1	ChEA	15	0.176471	1612	Exo/PBS
TET1 21490601 ChIP-Seq MESCs Mouse	15/1618	0.00317136	0.0564844	0	0	2.44791	14.0843	SRRM4,LHFPL4,DMRT3,NRG2,RASGRP2,RAP1GAP,HDAC7,PTPRB,ESRP2,GNG4,EPB41L1,CYP2S1,PHLDA2,SLC27A2,CDK5R2	ChEA	15	0.176471	1618	Exo/PBS
Calcium Regulation In Cardiac Cells WP553	4/144	0.00332352	0.132597	0	0	6.97531	39.8062	CHRM1,GNG4,ADCY3,CACNA1E	WikiPathways_*_Mouse	4	0.0470588	144	Exo/PBS
Synaptic Adhesion-Like Molecules	2/21	0.00355691	0.17239	0	0	25.2327	142.284	LRFN2,FLOT2	Reactome	2	0.0235294	21	Exo/PBS
ZFP281 27345836 Chip-Seq ESCs Mouse	15/1646	0.00372948	0.064677	0	0	2.40221	13.4319	FOXD1,CHRM1,TMEM151B,BCL11B,GSX2,NRG2,RASGRP2,CACNA1I,PODNL1,OPTC,ESRP2,CASKIN1,SP5,PHLDA2,CDK5R2	ChEA	15	0.176471	1646	Exo/PBS
Regulation of Insulin Secretion	3/78	0.00448019	0.17239	0	0	9.67805	52.3398	KCNG2,GNG4,CACNA1E	Reactome	3	0.0352941	78	Exo/PBS
G Alpha (S) Signalling Events	4/158	0.00462347	0.17239	0	0	6.3367	34.07	PDE10A,GNG4,ADCY3,GPR84	Reactome	4	0.0470588	158	Exo/PBS
MBD3 KD MOUSE GSE31008 CREEDSID GENE 1325 DOWN	4/159	0.00472766	0.866581	0	0	6.2955	33.7081	FOXD1,CYP2S1,SP5,CDK5R2	TF_Perturbations_Followed_by_Expression	4	0.0470588	159	Exo/PBS
Retinoic Acid Metabolic Process (GO:0042573)	2/25	0.00502566	0.233065	0	0	20.8402	110.311	ALDH1A2,CYP2S1	GO_Biological_Process	2	0.0235294	25	Exo/PBS
Regulation of Muscle Cell Differentiation (GO:0051147)	2/25	0.00502566	0.233065	0	0	20.8402	110.311	MYOD1,LAMB1	GO_Biological_Process	2	0.0235294	25	Exo/PBS
Regulation of Biomineral Tissue Development (GO:0070167)	2/25	0.00502566	0.233065	0	0	20.8402	110.311	SGMS2,NOTUM	GO_Biological_Process	2	0.0235294	25	Exo/PBS
EGR1 20690147 ChIP-Seq ERYTHROLEUKEMIA Human	32/4931	0.0052479	0.0886761	0	0	1.85064	9.7157	KCNG2,CHRM1,ADCY3,GPR84,GATA2,RASGRP2,CACNA1E,RAP1GAP,TMEM121,CACNA1I,PODNL1,GNG4,EPB41L1,CASKIN1,PHLDA2,SCARF2,CALN1,FOXB2,IRX2,FOXD1,BCL11B,DHDH,LHFPL4,LAMB1,NRG2,GDF7,LRFN2,PDE10A,OPTC,ROR2,QRICH2,NOTUM	ChEA	32	0.376471	4931	Exo/PBS
GPCR Downstream Signalling	8/633	0.00546114	0.17817	0	0	3.20665	16.707	CHRM1,PDE10A,GNG4,ADCY3,GPR84,RASGRP2,NGEF,NTSR2	Reactome	8	0.0941176	633	Exo/PBS
G Protein Signaling Pathways WP232	3/89	0.00646813	0.132597	0	0	8.43548	42.5221	GNG4,AKAP8,ADCY3	WikiPathways_*_Mouse	3	0.0352941	89	Exo/PBS
OCT4 19829295 ChIP-Seq ESCs Human	14/1583	0.00664086	0.109408	0	0	2.30562	11.5616	BCL11B,GSX2,LAMB1,DMRT3,GPR84,BEGAIN,HDAC7,CACNA1I,EPB41L1,ROR2,QRICH2,SCARF2,SLC27A2,OTUB1	ChEA	14	0.164706	1583	Exo/PBS
KLF5 KO MOUSE GSE58719 CREEDSID GENE 2318 UP	4/178	0.00701756	0.866581	0	0	5.60267	27.7855	ALDH1A2,DOC2B,PHLDA2,CALN1	TF_Perturbations_Followed_by_Expression	4	0.0470588	178	Exo/PBS
Morphine addiction	3/92	0.00708771	0.254223	0	0	8.1499	40.3371	PDE10A,GNG4,ADCY3	KEGG_*_Mouse	3	0.0352941	92	Exo/PBS
Regulation of Cell Migration Involved in Sprouting Angiogenesis (GO:0090049)	2/32	0.00815079	0.274693	0	0	15.9719	76.819	GATA2,HDAC7	GO_Biological_Process	2	0.0235294	32	Exo/PBS
Calcium signaling pathway	4/189	0.00862983	0.254223	0	0	5.2666	25.0297	CACNA1I,CHRM1,ADCY3,CACNA1E	KEGG_*_Mouse	4	0.0470588	189	Exo/PBS
Glucagon Signaling in Metabolic Regulation	2/33	0.00865287	0.234875	0	0	15.4559	73.4134	GNG4,ADCY3	Reactome	2	0.0235294	33	Exo/PBS
Circadian entrainment	3/99	0.0086667	0.254223	0	0	7.55297	35.8635	CACNA1I,GNG4,ADCY3	KEGG_*_Mouse	3	0.0352941	99	Exo/PBS
CREB1 26743006 Chip-Seq LNCaP Human	14/1645	0.0092002	0.146919	0	0	2.21048	10.3639	CDX2,BCL11B,LHFPL4,GPR84,GATA2,RAP1GAP,TMEM121,LRFN2,ESRP2,GNG4,ROR2,NOTUM,PHLDA2,OTUB1	ChEA	14	0.164706	1645	Exo/PBS
NEUROD2 26341353 ChIP-Seq CORTEX Mouse	13/1481	0.00947287	0.146919	0	0	2.26887	10.5714	TMEM151B,GSX2,ADCY3,CACNA1E,PDE10A,SP5,FLOT2,QRICH2,NOTUM,NGEF,CDK5R2,NTSR2,OTUB1	ChEA	13	0.152941	1481	Exo/PBS
LMO2 20887958 ChIP-Seq HPC-7 Mouse	12/1317	0.00958655	0.146919	0	0	2.3442	10.8944	TOX2,PDE10A,OPTC,GNG4,CASKIN1,GSX2,PRR18,GALNTL6,GATA2,RASGRP2,BEGAIN,ZBTB7C	ChEA	12	0.141176	1317	Exo/PBS
Regulation of RNA Splicing (GO:0043484)	3/104	0.00991101	0.274693	0	0	7.17725	33.1166	SRRM4,ESRP2,MYOD1	GO_Biological_Process	3	0.0352941	104	Exo/PBS
KDM2B 26808549 Chip-Seq JURKAT Human	14/1660	0.00992441	0.148641	0	0	2.18854	10.0952	FOXD1,CHRM1,BCL11B,TMEM59L,GATA2,RASGRP2,CACNA1E,RAP1GAP,HDAC7,CACNA1I,TOX2,GNG4,NOTUM,SCARF2	ChEA	14	0.164706	1660	Exo/PBS
